# Parasitic flatworms infecting thorny skate, *Amblyraja radiata:* infection by the monogeneans *Acanthocotyle verrilli* and *Rajonchocotyle emarginata* in Svalbard

**DOI:** 10.1101/2020.11.19.389767

**Authors:** Raquel Hermans, Maarten P. M. Vanhove, Oleg Ditrich, Tomáš Tyml, Milan Gelnar, Tom Artois, Nikol Kmentová

## Abstract

Parasite diversity above the Arctic circle remains understudied even for commercially valuable host taxa. Thorny skate, *Amblyraja radiata,* is a common bycatch species with a growing commercial value. Its natural range covers both sides of the North Atlantic including the Arctic zone. Svalbard is a Norwegian archipelago located on the northwest corner of the Barents Shelf which sustains a spectacular species diversity. So far, several monogenean species have been reported infecting thorny skate across the Atlantic Ocean. In the present study, we intend to fill in the knowledge gap on monogenean parasites infecting thorny skate in the northern part of its range and thus indirectly assess the connectivity between the thorny skate populations off the Svalbard coast and from previously studied locations. 46 monogenean individuals were recovered from 11 specimens of thorny skate. Following morphological and molecular assessment, two species of monogeneans, *Acanthocotyle verrilli* and *Rajonchocotyle emarginata,* were identified. The results serve as the northernmost record for both parasite genera and the first record of monogenean species off Svalbard. Detailed morphometric evaluation revealed a relatively high level of morphological variation in *A. verrilli* compared to its congeners. Phylogenetic reconstruction placed *A. verrilli* in a well-supported clade with *A. imo.* Our study also suggests high diagnostic significance of sclerotised structures in the identification of *Rajonchocotyle.* Even though the occurrence of two directly transmitted parasite species supports the previously suggested long-distance migration of *A. radiata*, future studies employing highly variable genetic markers are needed to assess the ongoing and historical migration patterns.

**Highlights:**

- First record of monogenean species in Svalbard
- Northernmost record for representatives of Acanthocotylidae and Hexabothriidae
- Transatlantic occurrence of parasites supports connectivity of thorny skate populations
