## Supplementary Table1 for "Parasitic flatworms infecting thorny skate, *Amblyraja radiata:* infection by the monogeneans *Acanthocotyle verrilli* and *Rajonchocotyle emarginata* in Svalbard"

### Sheet: Sheet1
Slide ID	Specimen ID	Total body length	Body proper length	Body width at the level of ovary	Pharynx length	Pharynx width	Germanium length	Germanium width	Radial rows of sclerites	Pseudohaptor length	Pseudohaptor width	Testicular field length	Testes maximum width	Testes number
25	1	2437.22	1730.68	551.85	164.01	134.84	60.09	111.85	32	706.54	539.12	788.84	91.7	41
24	2	2168.95	1588.63	368.42	123.92	106.86	64.21	98.01	32	580.32	666.57	801.84	112.39	32
23	3	1069.11	714.73	366.57	125.52	76.75	120.69	188.94	32	354.38	312.29	393.3	150.91	30
1	4	2327.24	1669.1	409.68	198.18	226.46	/	/	30	658.14	588.57	/	122.3	/
2	5	2341.62	1823.57	352.72	211.31	96.57	147.78	138.16	30	518.05	478.51	/	110.41	/
3	6	4037.78	2996.04	832.55	340.23	298.01	294.32	347.29	32	1041.74	993.89	1628.81	168.98	/
4	7	3744.11	2992.92	775.5	272.31	303.13	299.99	250.27	28	751.19	715.25	1433.01	194.04	/
4	8	/	2387.42	625.9	186.98	261.56	139.7	182.34	/	/	/	1245.86	213.14	30
5	9	4960.57	4074.16	776.83	257.7	305.88	293.1	186.55	31	886.41	1032.41	2200.49	200.76	/
7	12	3241.22	2674.22	578.55	236.22	239.1	175.53	180.3	30	567	524.16	1486.78	153.32	34
8	13	/	/	/	184.1	185.08	139.1	120.1	32	669.33	615.11	/	80.2	/
9	14	1794.77	1142.82	347.2	212.01	183.97	/	/	32	651.95	564.13	/	/	/
10	15	2790.17	2073.3	590.74	176.26	196.22	113.55	128.49	32	716.87	766.81	1055.88	121.16	47
12	17	5548.71	4465.53	861.32	289.25	256.41	418.61	274.31	32	1083.18	1111.54	2514.68	239.66	37
13	18	4720.16	4015.03	860.79	290.6	290.11	340.43	273.06	28	705.13	712.25	2137.7	163.57	30
14	19	4447.72	3631.36	881.87	306.79	367.6	255.69	299.07	32	816.36	995.6	1990.35	238.79	41
15	20	2303.65	1825.09	409.23	187.83	243.66	137.29	118.34	28	478.56	490.13	953.99	125.81	31
16	21	4538.95	3518.18	837.55	247.8	341.99	323.76	229.36	32	1020.77	920.7	2048.95	228.69	35
16	22	2262.83	1546.42	484.69	180.88	236.95	148.02	136.91	32	716.41	725.65	688.66	148.17	34
17	25	4421.84	3545.35	641.15	215.15	246.62	207	252.99	32	876.49	1005.19	2034.81	150.4	> 34
18	26	3867.29	3217.54	735.35	299.87	308.43	321.21	225	28	649.75	686.46	1640.19	182.88	29
19	27	3130.7	2506.71	624.39	209.98	302.24	179.85	173.55	28	623.99	603.34	1160.47	166.04	28
20	28	4371.48	3393.6	683.39	270.71	292.34	194.7	209.3	32	977.88	907.63	1826.74	250.69	29
20	29	3967.8	3033.24	600.1	/	/	177.24	153.09	32	934.56	1000.94	1523.91	210.74	/
20	30	3473.28	2693.52	563.11	225.89	261.97	199.83	184.53	32	779.76	843.84	1411.77	228.6	43
20	31	5443.89	4342.74	925.44	310.27	333.97	356.34	303.62	32	1101.15	1052.87	2433.34	229.59	34
21	32	4085.04	3238.72	808.05	303.61	323.41	158.12	250.33	28	846.32	1037.66	1292.72	220.55	/
21	33	4062.4	3471.12	655.39	231.43	274.17	261.78	230.96	28	591.28	604.87	1792.98	155.2	26
22	34	5854.61	4687.69	856.83	318.29	412.55	252.49	202.74	34	1166.92	957.2	2582.57	266.72	32
