## Supplementary Table2 for "Parasitic flatworms infecting thorny skate, *Amblyraja radiata:* infection by the monogeneans *Acanthocotyle verrilli* and *Rajonchocotyle emarginata* in Svalbard"

### Sheet: Sheet1
Slide	Specimen ID	Total body length	Body proper length	Body width at the level of ovary	Anterior sucker length	Anterior sucker width	Pharynx length	Pharynx width	Haptor length	Haptor width	Anterior sclerite length		Median sclerite length		Posterior sclerite length		Appendix length	Appendix width	Hamulus outer root length		Hamulus inner root length		Testicular field length	Testes number	Egg proper length	Number of egg filaments	Length of egg filaments
1	1	8820.65	7273.24	1604.21	/	/	/	/	1547.41	2493.02	422.13	421.97	403.9	451.24	403.94	413.9	1912.78	604.55	/	/	/	/	/	> 10	no eggs	/	/	/
2	2	/	6464.74	2239.7	529.54	638.1	/	/	/	/	/	/	/	/	/	/	/	/	/	/	/	/	1822.33	/	303.13	2	113.37	/
3	3	8497.28	6505.14	2600.82	213.25	858.03	116.32	120.71	1992.14	3336.74	501.97	488.3	486.39	518.74	503.6	542.94	3507.69	938.8	43.55	/	47.59	/	3026.24	> 30	247.61	2	146.45	139.26
4	4	10556.1	7942.77	2056.68	275.66	407.83	113.22	121.43	2613.31	2281.65	438.28	412.75	456.31	400.15	438.9	419.92	3490.68	615.73	42.71	51.02	35.03	39.04	3428.7	> 20	284.1	/	171.86	/
4	5	9921.39	7278.96	1863.34	100.84	119.55	/	/	2642.43	2112.69	483.1	467.36	431.74	426.87	310.15	322.41	4078.2	836.46	50.8	40.56	41.57	37.88	4074.58	> 36	286.65	2	93.92	116.48
